# An Iterative Approach to Polish the Nanopore Sequencing Basecalling for Therapeutic RNA Quality Control

**DOI:** 10.1101/2024.09.12.612711

**Authors:** Ziyuan Wang, Mei-Juan Tu, Ziyang Liu, Katherine K. Wang, Yinshan Fang, Ning Hao, Hao Helen Zhang, Jianwen Que, Xiaoxiao Sun, Ai-Ming Yu, Hongxu Ding

## Abstract

Nucleotide modifications deviate nanopore sequencing readouts, therefore generating artifacts during the basecalling of sequence backbones. Here, we present an iterative approach to polish modification-disturbed basecalling results. We show such an approach is able to promote the basecalling accuracy of both artificially-synthesized and real-world molecules. With demonstrated efficacy and reliability, we exploit the approach to precisely basecall therapeutic RNAs consisting of artificial or natural modifications, as the basis for quantifying the purity and integrity of vaccine mRNAs which are transcribed *in vitro*, and for determining modification hotspots of novel therapeutic RNA interference (RNAi) molecules which are bioengineered (BioRNA) *in vivo*.
