## Supplementary material for "An Iterative Approach to Polish the Nanopore Sequencing Basecalling for Therapeutic RNA Quality Control": Table S1

### Sheet: Sheet1
Name	Length (#nt)	Sequence
BioRNASer	118	GCAGCGAUGGCCGAGUGGUUAAGGCGUUGGACUAGUAAUUUACGUCGACGGUGACGUCGAUGGUUGCGGAAUCCAAUGGGGUCUCCCCGCGCAGGUUCGAACCCUGCUCGCUGCGCCA
BioRNALeu	119	ACCAGGAUGGCCGAGUGGUUAAGGCGUUGGACUAGUAAUUUACGUCGACGGUGACGUCGAUGGUUGCGGGAUCCAAUGGACAUAUGUCCGCGUGGGUUCGAACCCCACUCCUGGUACCA
Underlined: tRNA scaffold, red: Sephadex aptamer
Chemically synthesized oligos
ChemoRNASer	118	/5Phos/rGrCrArGrCrGrArUrGrGrCrCrGrArGrUrGrGrUrUrArArGrGrCrGrUrUrGrGrArCrUrArGrUrArArUrUrUrArCrGrUrCrGrArCrGrGrUrGrArCrGrUrCrGrArUrGrGrUrUrGrCrGrGrArArUrCrCrArArUrGrGrGrGrUrCrUrCrCrCrCrGrCrGrCrArGrGrUrUrCrGrArArCrCrCrUrGrCrUrCrGrCrUrGrCrGrCrCrA
ChemoRNALeu	119	/5Phos/rArCrCrArGrGrArUrGrGrCrCrGrArGrUrGrGrUrUrArArGrGrCrGrUrUrGrGrArCrUrArGrUrArArUrUrUrArCrGrUrCrGrArCrGrGrUrGrArCrGrUrCrGrArUrGrGrUrUrGrCrGrGrGrArUrCrCrArArUrGrGrArCrArUrArUrGrUrCrCrGrCrGrUrGrGrGrUrUrCrGrArArCrCrCrCrArCrUrCrCrUrGrGrUrArCrCrA
5' RNA splint adapter-Ser	24	rCrCrUrArArGrArGrCrArArGrArArGrArArGrCrCrUrGrGrC
5' RNA splint adapter-Leu	24	rCrCrUrArArGrArGrCrArArGrArArGrArArGrCrCrUrGrGrU
3' RNA:DNA splint adapter	33	/5Phos/rGrGrCrUrUrCrUrUrCrUrUrGrCrUrCrUrUrArGrGrArArArArArArArArArAAAA
ONT RTA oligoA	30	/5Phos/GGCTTCTTCTTGCTCTTAGGTAGTAGGTTC
ONT RTA oligoB	49	GAGGCGAGCGGTCAATTTTCCTAAGAGCAAGAAGAAGCCTTTTTTTTTT
Sequences for BioRNAs & adaptors
>Bio/ChemoRNA_Ser
CCTAAGAGCAAGAAGAAGCCTGGCGCAGCGATGGCCGAGTGGTTAAGGCGTTGGACTAGTAATTTACGTCGACGGTGACGTCGATGGTTGCGGAATCCAATGGGGTCTCCCCGCGCAGGTTCGAACCCTGCTCGCTGCGCCAGGCTTCTTCTTGCTCTTAGGAAAAAAAAAA
>Bio/ChemoRNA_Leu
CCTAAGAGCAAGAAGAAGCCTGGTACCAGGATGGCCGAGTGGTTAAGGCGTTGGACTAGTAATTTACGTCGACGGTGACGTCGATGGTTGCGGGATCCAATGGACATATGTCCGCGTGGGTTCGAACCCCACTCCTGGTACCAGGCTTCTTCTTGCTCTTAGGAAAAAAAAAA
